# PINK1 supports colorectal cancer growth by regulating the labile iron pool

**DOI:** 10.1101/2022.09.27.509713

**Authors:** Brandon Chen, Nupur K. Das, Indrani Talukdar, Rashi Singhal, Cristina Castillo, Anthony Andren, Joseph D. Mancias, Costas A. Lyssiotis, Yatrik M. Shah

## Abstract

Mitophagy is a cargo-specific autophagic process that recycles damaged mitochondria to promote mitochondrial turnover. PTEN-induced putative kinase 1 (PINK1) mediates the canonical mitophagic pathway. We show that PINK1 expression is positively correlated with decreased colon cancer survival, and mitophagy is required for colon cancer growth following nutrient stress. However, the mechanism by which PINK1 maintains colon cancer growth remains equivocal. Inducible knockdown (KD) of PINK1 in a panel of colon cancer cell lines inhibited colon cancer cell proliferation, whereas disruption of other mitophagy receptors did not similarly impact cellular proliferation. Mechanistically, we observed a decrease in mitochondrial respiration, membrane hyperpolarization, accumulation of mitochondrial DNA, and depletion of antioxidant glutathione following PINK1 KD. Mitochondria are important hubs for storing iron and synthesizing iron-dependent cofactors such as heme and iron sulfur clusters. An increase iron storage protein ferritin and a decrease labile iron pool was observed in PINK1 KD cells. However, neither total cellular iron nor markers of iron starvation/overload were affected. Cellular iron storage and the labile iron pool are maintained via autophagic degradation of ferritin (ferritinophagy). Overexpressing nuclear receptor coactivator 4 (NCOA4), a key adaptor for ferritinophagy, rescued cell growth and the labile iron pool in PINK1 KD cells. We demonstrate that PINK1 regulates intracellular iron availability by integrating mitophagy to ferritinophagy. In conclusion, these results indicate that PINK1 is essential for maintaining intracellular iron homeostasis to support survival and growth in colorectal cancer cells.
