## Supplemental Table 1 for "PINK1 supports colorectal cancer growth by regulating the labile iron pool"

### Sheet: Sheet1
Compound Method	SW480 shPINK1 -DOX 4days	SW480 shPINK1 -DOX 4days	SW480 shPINK1 -DOX 4days	SW480 shPINK1 +DOX 4days	SW480 shPINK1 +DOX 4days	SW480 shPINK1 +DOX 4days
2-2-Dimethyl Succinic acid	1.90077e+06	1.78077e+06	2.35059e+06	1.09363e+06	1.15202e+06	928546
2-3-Pyridinedicarboxylic acid	4522.92	3891.41	4084.94	4766.18	6824.82	4583.49
2-Deoxy-D-ribose	598.967	242.495	2844.38	403.736	538.126	1224.28
2-Deoxyguanosine 5-diphosphate	2955.93	3793.46	6940.67	2789.64	2481.53	1669.29
2-Deoxyguanosine 5-monophosphate	25767.8	20544	23445.6	19033.3	18044	16749.9
2-Deoxyribose 5-phosphate	6268.47	5507.41	7034.03	2608.51	2656.34	2655.89
2-Isopropylmalic acid	504987	498718	570103	95211.6	101245	76007.4
2-Methyl-1-butanol	2.25263e+06	2.4474e+06	2.7818e+06	986749	1.05249e+06	831728
2-Phosphoglyceric acid	59574.2	49551.6	74406.8	20872.3	23116.6	16597.1
3-Methylglutaric acid	1.90077e+06	1.78077e+06	2.35059e+06	1.09363e+06	1.15202e+06	928546
4-Hydroxy-L-glutamic acid	13811.8	14128	16561.4	14675.6	23101	17300.8
4-Methyl-2-oxovaleric acid	34826.2	35876.2	35075.5	41790.7	55315.4	34766
4-Pyridoxic acid	17905	21432.4	22357.4	58653	64257.9	51127.7
5-Deoxy-5-(methylthio)adenosine	16448.6	28186	24647.3	5606.92	6648.48	6499.48
Adenine	4206.35	7498.83	9714.82	1873.46	2113.96	1842.84
Adenosine 5-diphosphate	2955.93	3793.46	6940.67	2789.64	2481.53	1669.29
Adenosine 5-monophosphate	25767.8	20544	23445.6	19033.3	18044	16749.9
Adenosine 5-triphosphate	36817.5	33630.5	104193	24462.4	30068.6	28401.2
Adenosine	1761.43	1679.88	1490.25	1081.63	1092.39	1563.53
Adipic acid	1.90077e+06	1.78077e+06	2.35059e+06	1.09363e+06	1.15202e+06	928546
AICAR	4280.08	3351.16	5385.07	24.416	69.4349	41.4062
Allantoin	14443.8	14977.9	10212.4	19777.7	18671.8	16940.9
alpha-D(+)Mannose 1-phosphate	787439	911380	794420	403570	454501	395561
alpha-D-Glucose-1-phosphate	786711	911338	794399	403421	454240	398010
alpha-Ketoglutaric acid	1.91783e+06	1.78077e+06	2.36001e+06	1.09362e+06	1.11689e+06	994698
Arabinose-5-phosphate	31447	43286.4	46184.3	55285	56025.2	65638.1
beta-Nicotinamide adenine dinucleotide	529326	636158	532409	238457	260841	221474
Cellobiose	4497.89	4557.31	4862.41	7074.72	3342.42	2499.17
Chorismic acid	4722.32	5122.37	8628.01	7249.27	7052.02	6762.22
cis-Aconitic acid	1.54015e+06	1.60977e+06	1.90008e+06	1.07048e+06	1.08057e+06	912219
Citramalic acid	125198	115566	129681	117633	114039	103507
Citric acid	1.77287e+07	1.82323e+07	2.1461e+07	1.51162e+07	1.50684e+07	1.30939e+07
Creatine	94753.5	128999	79022.8	27807.7	30651.6	29835.5
Cytidine 5-triphosphate	916.781	638.111	3297.9	833.21	685.175	677.268
Cytidine-5-monophosphate	1158.21	408.734	904.28	1119.29	1217	745.473
Deoxyguanosine 5-triphosphate	36817.5	33630.5	104193	24462.4	30068.6	28401.2
Deoxythymidine 5-triphosphate	1976.69	1298.42	3751.96	1020.71	752.419	558.807
D-erythro-Dihydrosphingosine	1554.3	2581.34	1581.55	2819.04	2976.17	1792.65
D-Fructose 1,6-biphosphate	4546.9	2704.02	7250.62	6837.55	6339.3	6419.4
D-Fructose 6-phosphate	786711	911338	794399	403421	454240	398010
D-Gluconic acid	645191	935295	853994	688201	668001	537232
D-Glucose 6-phosphate	786711	911338	794399	403421	454240	398010
Dihydroxyacetone phosphate	76443.6	71773.9	72893.3	68654.9	70887.9	51637.8
DL-2-Aminoadipic acid	26209	23508	21107.2	45195.7	38680.7	34776.9
DL-Glyceraldehyde 3-phosphate	76279.6	71872.8	72970.3	64001.4	70887.9	51891.5
DL-Isocitric acid	1.7592e+07	1.78193e+07	2.08991e+07	1.48426e+07	1.48192e+07	1.29584e+07
D-Maltose	4497.89	4557.31	4862.41	7074.72	3342.42	2499.17
D-Mannose	1.12245e+06	986253	1.14132e+06	1.61797e+06	1.85697e+06	1.8755e+06
D-pantothenic acid	1.81941e+06	1.93764e+06	2.26943e+06	2.14018e+06	2.21292e+06	1.90324e+06
D-Ribose 5-phosphate	31447	43286.4	46184.3	55285	56025.2	65638.1
D-Sedoheptulose-7-phosphate	43850.4	56599.9	11788.5	32554.9	35727.6	29417.3
D-Xylose	32970.7	21302.2	26907	42895.1	40102	36165.1
D-Xylulose-5-phosphate	95357.6	87090	85715.8	94786.1	102722	82543.7
Galactonic acid	645191	935295	853994	688201	668001	537232
gamma-Glu-Cys	7158.36	6716.66	5686.83	16.9218	41.4525	8.57692
GlcNAc	1506.68	1696.69	1755.14	1958.14	1614.42	2026.04
Glucoheptonic acid	5658.64	4625.78	3215.76	3745.75	3795.87	2668.44
Glutathone red	2.60234e+06	2.66859e+06	2.83121e+06	2523.17	2422.81	3102.58
Glyceric acid	56566.9	66342.6	75493.8	58615.8	59904	49506.2
Homocitrate	10388.5	13276.2	14638.1	42790.1	43389.9	37180
Hypoxanthine	1341.04	1195.33	732.737	19663.6	14689.4	22021.3
Inosine 5-monophosphate	1621.09	1093.01	1313.2	570.374	675.274	623.535
Inosine 5-triphosphate	1808.68	1889.69	3749.7	1167.41	1030.53	1632.57
Inosine	75.349	147.097	938.299	125.24	51.0511	44.4859
Isopentyl acetate	293766	306034	404432	222689	258911	192772
Itaconic acid	32786.4	40380.4	31898.7	41963.3	53563.1	36431.2
Ketovaleric acid	122160	138096	151531	55540	59831.1	53093.7
Lactic acid	3.70356e+06	4.18323e+06	4.25988e+06	3.65375e+06	3.92883e+06	3.56741e+06
L-Arabinose	27080	19802.3	26877.7	37522.5	54608.2	36081
L-Arabitol	7541.73	7919.57	7212.89	10806.9	11540.1	12186
L-Arginine	15237.3	14616.3	12904.2	17232.7	18006.7	17734.9
L-asparagine	7501.05	7119.9	5536.91	3639.99	2536.47	1809.45
L-Aspartic Acid	1.80316e+06	1.36654e+06	2.13473e+06	1.89505e+06	2.0889e+06	1.85517e+06
L-Citrulline	2297.51	1600.89	2897.2	4758.29	3045.46	2631.78
L-Dihydroorotic acid	75060.8	70088	48733	800.008	745.907	1195.14
L-Glutamic acid	6.35666e+06	6.03119e+06	7.49337e+06	6.87779e+06	7.39168e+06	6.47928e+06
L-Glutamine	287376	236761	213486	557080	620195	392848
L-Gluthathione (oxidized)	731860	685730	775860	530249	559110	525219
L-Histidine	6575.09	6968.16	5900.49	10553	5000.81	8109.44
L-Hydroxyglutaric acid	239385	221856	238690	206294	205189	172679
L-Isoleucine	29016.4	29088.1	33160.9	32312.2	31521.9	35159.4
L-Kynurenine	23433.1	26583.1	31534.1	49830.5	45525.4	37219.4
L-Leucine	29016.4	29088.1	33160.9	32312.2	31521.9	35159.4
L-Malic acid	5.40608e+06	5.32171e+06	6.57796e+06	3.79809e+06	3.94277e+06	3.34543e+06
L-Methionine	383547	376559	360410	328395	314791	290709
L-Phenylalanine	5.66916e+06	5.85899e+06	5.32302e+06	5.88218e+06	5.57708e+06	5.14086e+06
L-Proline	1693.24	2613.28	1678.53	1962.34	2388.69	1593.33
L-Serine	7854.33	7231.32	5077.99	21763.7	25041.5	10928.7
L-Sorbose	1.12245e+06	986253	1.39261e+06	1.61797e+06	1.85697e+06	1.8755e+06
L-Threonine	169460	132084	92186.6	159768	144243	77370.1
L-Tryptophan	205353	190691	190222	311601	313352	271098
L-Tyrosine	619537	656844	724824	525845	500957	480538
Maleic acid	10178.6	5957.14	8019.26	8639.04	9000.95	6348.95
Malonic acid	43198.8	38092.5	46458.4	62464.7	64556.8	51569.5
Melibiose	5078.27	5145.29	6322.45	5339.92	4882.06	2016.07
Mevalonic acid 5-phosphate	4068.15	6147.61	5086.53	2743.95	4099.72	8359.58
Mevalonic acid	239385	221856	238690	206294	205189	172679
myo-Inositol	1.14303e+07	9.7048e+06	1.01478e+07	1.34168e+07	1.74784e+07	1.74825e+07
N-Acetyl D-galactosamine	1506.68	1696.69	2685.34	1958.14	1614.42	2026.04
N-Acetyl-alpha-D-glucosamine 1-phosphate	4609.04	6482.98	6042.89	3346.68	3837.48	3783.03
N-acetylaspartate	4.37019e+06	5.21641e+06	5.21656e+06	1.28362e+06	1.45278e+06	1.29859e+06
N-acetylaspartylglutamate	21212.6	26551.9	20250.6	2981.5	2809.07	2282.3
N-Acetyl-D-glucosamine 6-phosphate	4461.97	6864.2	5475.68	3605.07	4418.38	4008.27
N-Acetylglutamic acid	349873	310271	415846	148895	158158	146250
N-Acetylneuraminic acid	876386	1.17885e+06	1.03758e+06	2.55524e+06	1.41268e+06	1.07052e+06
N-Carbamoyl-DL-aspartic acid	1.18211e+06	497352	708717	15599	14420.6	47467.8
N-Carbamyl-L-glutamic acid	1727.85	1690.47	1945.87	5851.36	5089.19	5135.05
Nicotinic acid mononucleotide	2420.35	3200.6	3113.41	1134.82	1416.94	1419.42
Nicotinic acid	18596.8	16998.8	24463.6	27187.4	27786.8	22208.2
o-Hydroxy hippuric acid	1813.91	2076.36	2216.94	5812.11	5683	4321.33
o-Phospho-L-Serine	3682.94	1263.75	4585.9	6178.04	6439.53	5353.5
O-Phosphorylethanolamine	1784.61	1524.7	1739.05	67151.4	61048.6	73752
Orotic acid	99324.1	43550.3	69380.2	4115.53	3827.27	6732.55
Phenylpyruvic acid	14744.3	13195.5	20754.7	10854.9	11068.2	9927.1
Phosphoenolpyruvic acid	20525.9	18222.6	20688.8	11395.8	10509.4	7926.84
Pyridoxal hydrochloride	47719.8	67527	61220.2	34439.2	33429.7	24420.4
Pyridoxine	562271	622761	791954	609276	567817	490927
Pyruvic acid	2.25263e+06	2.4474e+06	2.7818e+06	986749	1.05249e+06	831728
Riboflavin	12371.1	15091.7	16483	13899.3	12032.7	7622.56
S-5-Adenosyl-L-homocysteine	5259.79	7903.64	6366.08	2539.68	3103.2	2514.87
Salicylic acid	5980.64	6115.3	6290.74	9044.43	10411.6	7441.51
Succinic acid	4.81031e+06	5.24126e+06	5.67762e+06	8.40241e+06	8.38717e+06	7.5136e+06
Taurine	135080	117174	74839.8	56947.3	55332.3	26413.3
Taurocholic acid	5541.82	5803.86	6870.24	15178.5	15655.8	12112.9
Thiamine	32635.4	32486	27599.4	14877.3	11881.1	6138.16
Thymine	18627.5	22967.8	24324.2	18728.1	19718.2	15135.6
trans-Aconitic acid	1.54015e+06	1.61036e+06	1.86574e+06	1.07219e+06	1.08057e+06	906284
Trehalose	2995.86	2254.06	1502.35	1104.99	1336.32	976.483
Uracil	109256	140267	108549	125035	135684	94116.7
Uric acid	555416	624324	693266	1.29266e+06	1.4945e+06	1.15614e+06
Uridine 5′-diphosphogalactose	414834	363155	503271	205726	212777	181013
Uridine 5-diphosphate	1373.13	939.926	1809.37	288.505	347.859	332.742
Uridine 5-diphosphoglucose	414834	363155	503271	205726	212777	181013
Uridine 5-monophosphate	34752.9	23209.5	36625.4	21011.7	20584.6	18804.1
Uridine 5-triphosphate	34518.2	28409.3	101718	11574.4	7298.98	10760
Xanthine	283397	338596	399552	680112	679671	583740
Xanthosine	32267.5	36151.7	34700.8	64642	66272.4	54852.1
Xylitol	2627.48	2715.77	3283.86	6857.17	4861.02	3602.67
